# Near-atomic structures of the BBSome reveal a novel mechanism for transition zone crossing

**DOI:** 10.1101/2020.01.29.925610

**Authors:** Kriti Bahl, Shuang Yang, Hui-Ting Chou, Jonathan Woodsmith, Ulrich Stelzl, Thomas Walz, Maxence V. Nachury

**Author notes:** Department of Therapeutic Discovery, Amgen Inc., South San Francisco, CA 94080, USA. These authors contributed equally to this work and are listed alphabetically (Kriti Bahl, Shuang Yang).

## Abstract

The BBSome is a complex of eight Bardet-Biedl Syndrome (BBS) proteins that removes signaling receptors from cilia. The GTPase ARL6/BBS3 recruits the BBSome to the ciliary membrane where the BBSome–ARL6^GTP^ complex ferries G protein-coupled receptors (GPCRs) across the transition zone, a diffusion barrier at the base of cilia. Here, we find that the BBSome undergoes a conformational change upon recruitment to membranes by ARL6^GTP^. Modeling the binding of the BBSome to membranes and to the GPCR Smoothened (SMO) reveals that the amphipathic helix 8 of SMO must be released from the membrane for SMO to be recognized by the BBSome. Underscoring the functional importance of amphipathic helix extraction in TZ crossing, we find that exchanging the amphipathic helix of ARL6 for one that embeds deeper into the membrane blocks BBSome-mediated exit of GPCRs from cilia. We propose that the rigid curvature and dense lipid packing of the transition zone reject asymmetric insertions in the inner leaflet and that the BBSome licenses transition zone crossing by extracting bulky amphipathic helices from the inner leaflet.
