## Supplementary Table 1 for "Near-atomic structures of the BBSome reveal a novel mechanism for transition zone crossing"

### Sheet: Sheet1
Data collection and processing
	Apo-BBSome	BBSome-ARL6 complex
		Dataset1	Dataset2
Microscope	Titan Krios (FEI)	Titan Krios (FEI)	Titan Krios (FEI)
Voltage (kV)	300	300	300
Detector	K2 Summit (Gatan)	K2 Summit (Gatan)	K3 (Gatan)
Pixel size (Å)	1.3	1	1.08
Magnification	22500	28000	64000
Defocus range (µm)	1.5 to 3.0	1.5 to 2.5	1.5 to 2.5
Total dose (electrons/Å2)	80	75.2	51.4
Particles for final reconstruction (no.)	560777	209646
Symmetry imposed	C1	C1
Map resolution at 0.143 FSC threshold (Å)	3.4	4
Model refinement
Map sharpening B factor (Å2)	-108	-120
No. protein residues	3562	3727
No. atoms: protein	25313	25107
B factors	32.06	35.14
R.m.s. deviations
Bond lengths (Å)	0.01	0.01
Bond angles (°)	1.54	1.48
Validation
Molprobity score	2.9	2.9
Clashscore	19.42	16.96
Poor rotamers (%)	2.76	3.15
Ramachandran plot (%)
Favored/Allowed/Outliers	76.5/22.9/0.6	74.9/24.7/0.4
