## Supplementary Table 2 for "Near-atomic structures of the BBSome reveal a novel mechanism for transition zone crossing"

### Sheet: YTH array
BBS2 [580-722]	BBS8 [1-271]	IFT27 [1-187]	BBS9 [747-888]	BBS7 [504-672]	BBS5 [1-138]	ARL6 [1-187]
BBS2 [324-722]	BBS8 [271-531]	CEP290 [1-165]	BBS9 [406-642]	BBS7 [326-672]	BBS5 [1-342]	BBS18 [1-93]
BBS2[1-583]	BBS8[1-531]	MKS1 [1-378]	BBS9 [641-748]	BBS7 [1-504]	ARL6 [1-187]	BBS18 [1-93]
BBS2 [1-397]	BBS1 [413-594]	BBS10 [573-724]	BBS9 [407-888]	BBS7 [1-402]	BBS4 [269-520]	IFT25 [1-145]
BBS2 [1-327]	BBS1 [1-413]	BBS10 [67-724]	BBS9 [1-410]	BBS7 [1-327]	BBS4 [1-268]	LZTFL1 [1-300]
BBS2 [1-722]	BBS1 [1-594]	BBS5 [139-342]	BBS9 [1-888]	BBS7 [1-672]	BBS4 [1-520]	LZTFL1 [1-302]
BBS9 [747-888]	BBS7 [504-672]	BBS5 [1-138]	BBS3 [1-187]	BBS2 [580-722]	BBS8 [271-531]	IFT27 [1-187]
BBS9 [406-642]	BBS7 [326-672]	BBS5 [1-342]	BBS18 [1-93]	BBS2 [324-722]	BBS8 [1-271]	CEP290 [1-165]
BBS9 [407-888]	BBS7 [1-504]	BBS3 [1-187]	BBS18 [1-93]	BBS2 [1-583]	BBS8 [1-531]	MKS1 [1-378]
BBS9 [641-748]	BBS7 [1-402]	BBS4 [269-520]	IFT25 [1-145]	BBS2 [1-397]	BBS1 [413-594]	BBS10 [573-724]
BBS9 [1-410]	BBS7 [1-327]	BBS4 [1-268]	LZTFL1 [1-300]	BBS2 [1-327]	BBS1 [1-413]	BBS10 [67-724]
BBS9 [1-888]	BBS7 [1-672]	BBS4 [1-520]	LZTFL1 [1-302]	BBS2 [1-722]	BBS1 [1-594]	BBS5 [139-342]
