## Supplementary Table 3 for "Near-atomic structures of the BBSome reveal a novel mechanism for transition zone crossing"

### Sheet: Sheet1
UNIPROT ID	NAME	ALIAS	Ctail (UNIPROT)	Helix8 (GPCRdb)	Reference #1	Reference #2
Q99835	SMO		RRTWCRLTGQSDDEPKRIKKSKMIAKAFSKRHELLQNPGQELSFSMHTVSHDGPVAGLAFDLNEPSADVSSAWAQHVTKMVARRGAILPQDISVTPVATPVPPEEQANLWLVEAEISPELQKRLGRKKKRRKRKKEVCPLAPPPELHPPAPAPSTIPRLPQLPRQKCLVAAGAWGAGDSCRQGAWTLVSNPFCPEPSPPQDPFLPSAPAPVAWAHGRRQGLGPIHSRTNLMDTELMDADSDF	TKATLLIWRRTWCRLT
Q8N6U8	GPR161		NKTVRKELLGMCFGDRYYREPFVQRQRTSRLFSISNRITDLGLSPHLTALMAGGQPLGHSSSTGDTGFSCSQDSGTDMMLLEDYTSDDNPPSHCTCPPKRRSSVTFEDEVEQIKEAAKNSILHVKAEVHKSLDSYAASLAKAIEAEAKINLFGEEALPGVLVTARTVPGGGFGGRRGSRTLVSQRLQLQSIEEGDVLAAEQR	NKTVRKELLGMC
P32745	SSTR3		SYRFKQGFRRVLLRPSRRVRSQEPTVGPPEKTEEEDEEEEDGEESREGGKGKEMNGRVSQITQPGTSGQERPPSRVASKEQQLLPQEASTGEKSSTMRISYL	SYRFKQGFRRILL
P50406	HTR6		PLFMRDFKRALGRFLPCPRCPRERQASLASPSLRTSHSGPRPGLSLQQVLPLPLPPDSDSDSDAGSGGSSGLRLTAQLLLPGEATQDPPLPTRAAAAVNFFNIDPAEPELRPHPLGIPTN	MRDFKRALGRFVPC
P21728	DRD1		QKAFSTLLGCYRLCPTTNNAIETVSINNNGAVMFSSHHEPRGSISKDCNLVYLIPHAVGSSEDLKREEAGGIPKPLEKLSPALSVILDYDTDVSLEKIQPVTHSGQHST	ADFRKAFSTLLGC	10.1371/journal.pone.0010902
P21918	DRD5		FNADFQKVFAQLLGCSHFCSRTPVETVNISNELISYNQDIVFHKEIAAAYIHMMPNAVTPGNREVDNDEEEGPFDRMFQIYQTSPDGDPVAESVWELDCEGEISLDKITPFTPNGFH	ADFQKVFAQLLGC	10.1371/journal.pone.0010902
P14416	DRD2S		EFRKAFLKILHC	NIEFRKAFLKILHC	10.1371/journal.pone.0010902	10.1371/journal.pone.0128422
P49683	PRLHR		HDSFREELRKLLVAWPRKIAPHGQNMTVSVV	HDSFREELRKLL	10.1371/journal.pone.0128422
Q9HB89	NMUR1		SSRFRETFQEALCLGACCHRLRPRHSSHSLSRMTTGSTLCDVGSLGSWVHPLAGNDGPEAQQETDPS	SSRFRETFQEALCLGA	10.1371/journal.pone.0128422
Q9GZQ6	NPFFR1	GPR147	YGYFNENFRRGFQAAFRARLCPRPSGSHKEAYSERPGGLLHRRVFVVVRPSDSGLPSESGPSSGAPRPGRLPLRNGRVAHHGLPREGPGCSHLPLTIPAWDI	NENFRRGFQAAF	10.1371/journal.pone.0128422
Q969F8	KISS1R		HFRQAFRRVCPCAPRRPRRPRRPGPSDPAAPHAELLRLGSHPAPARAQKPGSSGLAARGLCVLGEDNAPL	GSHFRQAFRRVCP
	NPY2R		GWMNSNYRKAFLSAFRCEQRLDAIHSEVSVTFKAKKNLEVRKNSGPNDSFTEATNV	NSNYRKAFLSAF	10.1016/j.celrep.2013.11.011	10.1371/journal.pone.0128422
	NPY5R		NNGIKADLVSLIHCLHM	NNGIKADLVSLI	10.1016/j.celrep.2013.11.011	10.1371/journal.pone.0128422
	GPR83		NENFRIELKALLSMCQRPPKPQEDRPPSPVPSFRVAWTEKNDGQRAPLANNLLPTSQLQSGKTDLSSVEPIVTMS	NENFRIELKALL	10.1016/j.celrep.2013.11.011
	MCHR1		VLCETFRKRLVLSVKPAAQGQLRAVSNAQTADEERTESKGT	CETFRKRLVLSVK
	MC4R		RSQELRKTFKEIICCYPLGGLCDLSSRY	SQELRKTFKEIIC
	GPR88		NPLLYTWRNEEFRRSVRSVLPGVGDAAAAAVAATAVPAVSQAQLGTRAAGQHW	TWRNEEFRRSVRSV	10.1371/journal.pone.0070857	10.1007/s00429-017-1547-3
	Pgr15L		NRSFRAKLRSISSFRMQSLFVCSNSQVQQIKPQESHELRELQTSSLLRVPLAVPEPQVFEDPSLATGDNSQVSVQGEWEDPDPTLDEEPGPSTRDTYFCIHMQTSSH	NRSFRAKLRSISSFRMQSLFVC	10.1016/j.celrep.2013.11.011
	GALR2		YANSCVNPIVYALVSKHFRKGFRTICAGLLGRAPGRASGRVCAAARGTHSGSVLERESSDLLHMSEAAGALRPCPGASQPCILEPCPGPSWQGPKAGDSILTVDVA	SKHFRKGFRTICA	10.1016/j.celrep.2013.11.011
	GALR3		YANSCLNPLVYALASRHFRARFRRLWPCGRRRRHRARRALRRVRPASSGPPGCPGDARPSGRLLAGGGQGPEPREGPVHGGEAARGPE	SRHFRARFRRLWPC	10.1016/j.celrep.2013.11.011
	QRFPR	GPR103	AFMNENFKKNVLSAVCYCIVNKTFSPAQRHGNSGITMMRKKAKFSLRENPVEETKGEAFSDGNIEVKLCEQTEEKKKLKRHLALFRSELAENSPLDSGH	ENFKKNVLSAVC	10.1016/j.celrep.2013.11.011
	FFAR4	GPR120	NPILYNMTLCRNEWKKIFCCFWFPEKGAILTDTSVKRNDLSIISG	LCRNEWKKIFCC	10.1016/j.cell.2019.11.005
	CCKAR		NKRFRLGFMATFPCCPNPGPPGARGEVGEEEEGGTTGASLSRFSYSHMSASVPPQ	NKRFRLGFMATF	10.1016/j.celrep.2013.11.011
	GPBAR1	TGR5	GDQRYTAPWRAAAQRCLQGLWGRASRDSPGPSIAYHPSSQSSVDLDLN	DQRYTAPWRAAAQ
Q15760	GPR19		KPTLYSIYNANFRRGMKETFCMSSMKCYRSNAYTITTSSRMAKKNYVGISEIPSMAKTITKDSIYDSFDREAKEKKLAWPINSNPPNTFV	NANFRRGMKETF	10.1083/jcb.201607095
	P2RY1		LAGDTFRRRLSRATRKASRRSEANLQSKSEDMTLNILPEFKQNGDTSL	GDTFRRRLSRATR	10.1083/jcb.201607095
